# The Mechanism underlying B cell Developmental Dysfunction in Kawasaki Disease Based on Single-cell Transcriptomic Sequencing

**DOI:** 10.1101/2023.02.21.529340

**Authors:** Qiuping Lin, Zhen Wang, Guohui Ding, Guang Li, Liqin Chen, Qingzhu Qiu, Sirui Song, Wei Liu, Xunwei Jiang, Min Huang, Libing Shen, Tingting Xiao, Lijiang Xie

## Abstract

**Background:** Kawasaki disease (KD) is an acute systemic vasculitis that can lead to acquired heart disease in children mostly from in developed countries. The previous research showed that B cells in KD patients underwent a profound change in both the cell numbers and types after intravenous immunoglobulin (IVIG) therapy.

**Methods:** We performed the single-cell RNA-sequencing for the peripheral blood mononuclear cells (PBMCs) from three febrile patients and three KD patients to investigate the possible mechanism underlying B cell developmental dysfunction in KD. A previously published single-cell sequencing KD dataset (GSE168732) was also utilized in study for sample size expansion and validation. The comprehensive single-cell data analyses were applied for our dataset and GSE168732 dataset including single-cell trajectory analysis. To validate the immune disorders in KD, we measured immune-related indicators from 28 KD and 28 febrile patients.

**Result:** Overall single-cell expression profiles show that the biological processes of immunity, B cell activation pathway and their related biological entities are repressed in KD patients before IVIG treatment compared to febrile patient and KD patients after IVIG treatment. The differentially expressed gene analyses further demonstrate that B cell signaling pathway is downregulated in B cells and plasma blast cells of KD patients before treatment while cell cycle genes and MYC gene are upregulated in dendritic cells (DCs) and hematopoietic stem and progenitor cells (HSPCs) of KD patients before treatment. The biological process of immune response is upregulated in the HSPCs of KD patients before treatment in our dataset while the biological process of inflammatory response is upregulated in the HSPCs of KD patients before treatment in GSE168732 dataset. Single-cell trajectory analyses demonstrate that KD patients before treatment have a shortened developmental path in which B cells and T cells are failed to differentiate into separate lineages. HSPD1 and HSPE1 genes show an elevated expression level in the early cell development stage of KD patients before treatment accompanied with the repression of MYC, SPI1, MT2A and UBE2C genes. Our analyses of all B cells from KD patients before treatment show most of B cells are arrested in a transitional state with an ill developmental path compared with febrile patients and KD patients after treatment. The percentage and absolute value of CD8 T cells in KD were lower than those in febrile patients. The ratio of CD4/CD8 in KD was higher than it in febrile patients. The serum levels of IgG and IgM in KD were lower than those in febrile patients.

**Conclusions:** Our results indicate that the immune premature HSPCs accompanied with the abnormal expression dynamics of cell cycle and SPI1 genes are the mechanism underlying B cell developmental dysfunction in KD patients.

**Funding:** This work is jointly supported by National Natural Science Foundation of China (82170518) and the Shanghai Science and Technology Committee research Funding (22Y11909700) and Shanghai Jinshan District medical key specialty Funding (JSZK2023A04).
