## Supplemental _Table_2 for "The Mechanism underlying B cell Developmental Dysfunction in Kawasaki Disease Based on Single-cell Transcriptomic Sequencing"

### Sheet: KD_BT_down_GO_145
GO result of 130 overall downregulated genes of KD patients before treatment in our dataset and and GSE168732 dataset
Category	Term	Count	%	PValue	Genes	List Total	Pop Hits	Pop Total	Fold Enrichment	Bonferroni	Benjamini	FDR
UP_KW_CELLULAR_COMPONENT	KW-1280~Immunoglobulin	55	39.2857	4.05383e-73	IGHM, IGHV4-31, IGHV3-21, IGHV3-66, IGHV3-23, IGHV1-2, IGHV4-34, IGHV1-46, IGLV8-61, IGLV2-8, IGHG1, IGHG2, IGKV1-16, IGKV2-29, IGLV7-46, IGKV1-12, IGLC2, IGHV3-7, IGHV3-72, IGHV3-30, IGHV3-74, IGKV1-27, IGLV1-36, IGLV3-10, IGKV2-30, IGLV3-19, IGHV4-4, IGHV3-43, IGHV4-59, IGHV3-48, IGLV3-1, IGLV2-11, IGLV3-25, IGLV3-9, IGLV1-40, IGLV3-27, IGLV1-47, IGKC, IGLV6-57, IGKV1-39, IGLV2-14, IGLV1-44, IG…	137	187	17910	38.45	1.17561e-71	1.17561e-71	1.13507e-71
GOTERM_MF_DIRECT	GO:0003823~antigen binding	48	34.2857	3.32959e-70	SPON2, IGHM, IGHV4-31, IGHV4-4, IGHV3-43, IGHV3-21, IGHV3-66, IGHV3-23, IGHV4-34, IGHV1-2, IGHV4-59, IGHV3-48, IGLV3-1, IGHV1-46, JCHAIN, IGLV2-11, IGLV2-8, IGLV3-25, IGHG1, IGLV1-40, IGHG2, IGLV3-27, IGKV1-16, IGLV1-47, IGLV6-57, IGKC, IGKV1-39, IGLV2-14, IGLV1-44, IGLC2, IGHV3-7, IGHA1, IGKV3-11, IGHV5-10-1, IGHV4-61, IGHV3-72, LAG3, IGHV3-30, IGHV3-74, IGHV3-53, IGHV3-11, IGKV1-5, IGHV3-15, IG…	124	141	18883	51.8408	7.05874e-68	7.05874e-68	6.95885e-68
UP_KW_BIOLOGICAL_PROCESS	KW-1064~Adaptive immunity	70	50	5.26722e-69	IGHM, IGHV4-31, IGHV3-21, IGHV3-66, IGHV3-23, IGHV1-2, IGHV4-34, IGHV1-46, PRDM1, IGLV8-61, IGLV2-8, IGHG1, IGHG2, IGKV1-16, IGKV2-29, IGLV7-46, TRBC1, IGKV1-12, IGLC2, IGHV3-7, ZNF683, IGHV3-72, LAG3, IGHV3-30, TRGV2, IGHV3-74, TRGV9, LIME1, IGKV1-27, IGLV1-36, IGLV3-10, CD8A, IGKV2-30, IGLV3-19, CX3CR1, IGHV4-4, IGHV3-43, IGHV4-59, IGHV3-48, IGLV3-1, IGLV2-11, IGLV3-25, IGLV3-9, KLRK1, IGLV1-40…	104	514	11447	14.9897	1.84353e-67	1.84353e-67	1.84353e-67
GOTERM_CC_DIRECT	GO:0019814~immunoglobulin complex	48	34.2857	4.82398e-67	IGHV4-31, IGHV4-4, IGHV3-43, IGHV3-21, IGHV3-66, IGHV3-23, IGHV4-34, IGHV1-2, IGHV4-59, IGHV3-48, IGLV3-1, IGHV1-46, IGLV8-61, IGLV2-11, IGLV2-8, IGLV3-25, IGLV3-9, IGLV1-40, IGLV3-27, IGKV1-16, IGLV1-47, IGLV6-57, IGKV2-29, IGKV1-39, IGLV2-14, IGLV7-46, IGLV1-44, IGKV1-12, IGHV3-7, IGKV3-11, IGHV5-10-1, IGHV4-61, IGHV3-72, IGKV1-9, IGHV3-30, IGHV3-74, IGHV3-53, IGKV1-6, IGHV3-11, IGKV1-5, IGHV3-…	139	153	20521	46.3163	8.49021e-65	8.49021e-65	7.81485e-65
UP_KW_BIOLOGICAL_PROCESS	KW-0391~Immunity	76	54.2857	1.77632e-58	SPON2, IGHM, IGHV4-31, IGHV3-21, IGHV3-66, IGHV3-23, IGHV1-2, IGHV4-34, IGHV1-46, PRDM1, IGLV8-61, IGLV2-8, FCGR3A, IGHG1, IGHG2, IGKV1-16, IGKV2-29, IGLV7-46, TRBC1, IGKV1-12, IGLC2, IGHV3-7, ZNF683, IGHV3-72, LAG3, IGHV3-30, TRGV2, IGHV3-74, TRGV9, LIME1, IGKV1-27, IGLV1-36, IFI27, IGLV3-10, CD8A, GAPDH, IGKV2-30, IGLV3-19, CX3CR1, IGHV4-4, IGHV3-43, IGHV4-59, IGHV3-48, IGLV3-1, IGLV2-11, IGLV3…	104	961	11447	8.70459	6.21712e-57	3.10856e-57	3.10856e-57
INTERPRO	IPR007110:Ig-like_dom	65	46.4286	4.04481e-54	IGHM, IGHV4-31, IGHV3-21, IGHV3-66, IGHV3-23, IGHV1-2, IGHV4-34, IGHV1-46, MYOM2, IGLV8-61, IGLV2-8, FCGR3A, IGHG1, IGHG2, IGKV1-16, IGKV2-29, IGLV7-46, TRBC1, IGKV1-12, IGLC2, IGHV3-7, IGHV3-72, LAG3, IGHV3-30, TRGV2, IGHV3-74, FCRL6, TRGV9, IGKV1-27, IGLV1-36, IGLV3-10, CD8A, IGKV2-30, IGLV3-19, IGHV4-4, IGHV3-43, IGHV4-59, IGHV3-48, IGLV3-1, IGLV2-11, IGLV3-25, IGLV3-9, IGLV1-40, IGLV3-27, IGL…	140	763	20603	12.5369	9.66709e-52	9.66709e-52	9.26261e-52
UP_SEQ_FEATURE	DOMAIN:Ig-like	62	44.2857	1.17722e-53	IGHM, IGHV4-31, IGHV3-21, IGHV3-66, IGHV3-23, IGHV1-2, IGHV4-34, IGHV1-46, MYOM2, IGLV8-61, IGLV2-8, FCGR3A, IGHG1, IGKV1-16, IGKV2-29, IGLV7-46, TRBC1, IGKV1-12, IGLC2, IGHV3-7, IGHV3-72, IGHV3-30, TRGV2, IGHV3-74, FCRL6, TRGV9, IGKV1-27, IGLV1-36, IGLV3-10, CD8A, IGKV2-30, IGLV3-19, IGHV4-4, IGHV3-43, IGHV4-59, IGHV3-48, IGLV3-1, IGLV2-11, IGLV3-25, IGLV3-9, IGLV1-40, IGLV3-27, IGLV1-47, IGKC, …	139	670	20562	13.6889	5.63886e-51	5.63886e-51	5.45051e-51
INTERPRO	IPR036179:Ig-like_dom_sf	67	47.8571	2.51285e-53	IGHM, IGHV4-31, IGHV3-21, IGHV3-66, IGHV3-23, IGHV1-2, IGHV4-34, IGHV1-46, MYOM2, IGLV8-61, IGLV2-8, FCGR3A, IGHG1, IGHG2, IGKV1-16, IGKV2-29, IGLV7-46, TRBC1, IGKV1-12, IGLC2, IGHV3-7, IGHV3-72, LAG3, IGHV3-30, TRGV2, IGHV3-74, FCRL6, TRGV9, IGKV1-27, IGLV1-36, IGLV3-10, CD8A, IGKV2-30, IGLV3-19, IGHV4-4, IGHV3-43, IGHV4-59, IGHV3-48, IGLV3-1, IGLV2-11, IGLV3-25, IGLV3-9, IGLV1-40, IGLV3-27, IGL…	140	865	20603	11.3989	6.00571e-51	3.00285e-51	2.87721e-51
INTERPRO	IPR013106:Ig_V-set	55	39.2857	9.20589e-52	IGHM, IGHV4-31, IGHV3-21, IGHV3-66, IGHV3-23, IGHV1-2, IGHV4-34, IGHV1-46, IGLV8-61, IGLV2-8, IGKV1-16, IGKV2-29, IGLV7-46, IGKV1-12, IGHV3-7, IGHV3-72, IGHV3-30, TRGV2, IGHV3-74, TRGV9, IGKV1-27, IGLV1-36, IGLV3-10, CD8A, IGKV2-30, IGLV3-19, IGHV4-4, IGHV3-43, IGHV4-59, IGHV3-48, IGLV3-1, IGLV2-11, IGLV3-25, IGLV3-9, IGLV1-40, IGLV3-27, IGLV1-47, IGLV6-57, IGKV1-39, IGLV2-14, IGLV1-44, SLAMF7, I…	140	481	20603	16.8275	2.20021e-49	7.33402e-50	7.02716e-50
SMART	SM00406:IGv	53	37.8571	5.76373e-51	IGHM, IGHV4-31, IGHV3-21, IGHV3-66, IGHV3-23, IGHV1-2, IGHV4-34, IGHV1-46, IGLV8-61, IGLV2-8, IGKV1-16, IGKV2-29, IGLV7-46, IGKV1-12, IGHV3-7, IGHV3-72, IGHV3-30, IGHV3-74, TRGV9, IGKV1-27, IGLV1-36, IGLV3-10, CD8A, IGKV2-30, IGLV3-19, IGHV4-4, IGHV3-43, IGHV4-59, IGHV3-48, IGLV3-1, IGLV2-11, IGLV3-25, IGLV3-9, IGLV1-40, IGLV3-27, IGLV1-47, IGLV6-57, IGKV1-39, IGLV2-14, IGLV1-44, IGKV3-11, IGHV5-…	107	329	10690	16.0944	2.4784e-49	2.4784e-49	2.42077e-49
GOTERM_BP_DIRECT	GO:0006955~immune response	55	39.2857	2.53213e-50	IGHV3-23, IGHV1-2, IGHV4-34, IGHV1-46, CTSW, IGLV8-61, JCHAIN, IGLV2-8, FCGR3A, IGKV1-16, IGKV2-29, IGLV7-46, TRBC1, IGKV1-12, IGHV3-7, IGHV3-30, FCRL6, TGFBR3, IGKV1-27, IGLV1-36, IGLV3-10, CD8A, IGKV2-30, IGLV3-19, CX3CR1, IGHV4-59, IGHV3-48, IGLV3-1, CRIP1, IGLV2-11, IGLV3-25, IGLV3-9, IGLV1-40, IGLV3-27, IGLV1-47, IGKC, IGLV6-57, IGKV1-39, IGLV2-14, CCL5, IGLV1-44, CCL4, IGHA1, IGKV3-11, IL32…	136	496	19256	15.7003	1.64588e-47	1.64588e-47	1.62056e-47
UP_KW_DOMAIN	KW-0393~Immunoglobulin domain	66	47.1429	8.78626e-49	IGHM, IGHV4-31, IGHV3-21, IGHV3-66, IGHV3-23, IGHV1-2, IGHV4-34, IGHV1-46, MYOM2, IGLV8-61, IGLV2-8, FCGR3A, IGHG1, IGHG2, IGKV1-16, IGKV2-29, IGLV7-46, TRBC1, IGKV1-12, IGLC2, IGHV3-7, IGHV3-72, LAG3, IGHV3-30, TRGV2, IGHV3-74, FCRL6, TRGV9, IGKV1-27, IGLV1-36, IGLV3-10, CD8A, IGKV2-30, IGLV3-19, IGHV4-4, IGHV3-43, IGHV4-59, IGHV3-48, IGLV3-1, IGLV2-11, IGLV3-25, IGLV3-9, IGLV1-40, IGLV3-27, IGL…	127	790	14600	9.60431	1.58153e-47	1.58153e-47	1.49366e-47
INTERPRO	IPR013783:Ig-like_fold	68	48.5714	2.48939e-47	IGHM, IGHV4-31, IGHV3-21, IGHV3-66, IGHV3-23, IGHV1-2, IGHV4-34, IGHV1-46, MYOM2, IGLV8-61, IGLV2-8, FCGR3A, IGHG1, IGHG2, IGKV1-16, IGKV2-29, IGLV7-46, TRBC1, IGKV1-12, IGLC2, IGHV3-7, IGHV3-72, LAG3, IGHV3-30, TRGV2, IGHV3-74, FCRL6, TRGV9, IGKV1-27, IGLV1-36, IGLV3-10, CD8A, IGKV2-30, IGLV3-19, IGHV4-4, IGHV3-43, IGHV4-59, IGHV3-48, IGLV3-1, IGLV2-11, IGLV3-25, IGLV3-9, IGLV1-40, IGLV3-27, IGL…	140	1119	20603	8.94296	5.94965e-45	1.48741e-45	1.42518e-45
GOTERM_BP_DIRECT	GO:0002250~adaptive immune response	50	35.7143	4.1918e-45	IGHM, PRDM1, IGLV8-61, JCHAIN, IGLV2-8, IGHG1, IGHG2, IGKV1-16, IGKV2-29, IGLV7-46, TRBC1, IGKV1-12, ZNF683, LAG3, TRGV2, TRGV9, LIME1, IGKV1-27, IGLV1-36, IGLV3-10, CD8A, IGKV2-30, IGLV3-19, CX3CR1, IGLV3-1, IGLV2-11, IGLV3-25, IGLV3-9, KLRK1, IGLV1-40, IGLV3-27, IGLV1-47, IGKC, IGLV6-57, IGKV1-39, IGLV2-14, IGLV1-44, SLAMF7, TRDC, KLRC1, IGHA1, IGKV3-11, IGKV1-9, TRDV2, IGKV1-6, IGKV1-5, IGLV1-…	136	455	19256	15.5591	2.72467e-42	1.36234e-42	1.34138e-42
UP_KW_CELLULAR_COMPONENT	KW-0964~Secreted	83	59.2857	7.96803e-41	SPON2, IGHM, IGHV4-31, IGHV3-21, IGHV3-66, IGHV3-23, IGHV1-2, IGHV4-34, PRF1, IGHV1-46, PRSS23, IGLV8-61, JCHAIN, IGLV2-8, MYDGF, FCGR3A, IGHG1, IGHG2, LGALS1, IGKV1-16, IGKV2-29, GNLY, IGLV7-46, IGKV1-12, IGLC2, IGHV3-7, PTGDS, IGHV3-72, LAG3, IGHV3-30, FGFBP2, IGHV3-74, ANXA2, TGFBR3, IGKV1-27, IGLV1-36, IGLV3-10, CD8A, MZB1, IGKV2-30, IGLV3-19, IGHV4-4, IGHV3-43, IGHV4-59, IGHV3-48, IGLV3-1, I…	137	2174	17910	4.99107	2.31073e-39	1.15536e-39	1.11552e-39
UP_KW_PTM	KW-1015~Disulfide bond	104	74.2857	3.64908e-38	SPON2, IGHV3-21, IGHV3-23, PRF1, PEBP1, IGLV8-61, IGLV2-8, IGHG1, IGHG2, IGKV1-16, TRBC1, IGKV1-12, IGHV3-7, PTGDS, LAG3, IGHV3-30, TRGV2, CMC1, TRGV9, PDIA4, IGKV1-27, IGLV1-36, CD8A, KLRF1, IGHV4-4, KLRB1, IGHV4-59, HSP90B1, IGLV2-11, KLRK1, IGLV1-40, IGLV6-57, IGLV1-47, IGLV2-14, IGLV1-44, SLAMF7, TRDC, KLRC1, IGHA1, IGKV3-11, TXNDC5, IGHV4-61, TRDV2, IGHV3-11, IGHV3-15, CXCL10, IGLV1-51, IGLV…	126	3870	14237	3.03648	6.20343e-37	6.56834e-37	6.56834e-37
GOTERM_BP_DIRECT	GO:0002377~immunoglobulin production	28	20	1.4564e-37	IGLV3-1, IGLV8-61, IGLV2-11, IGLV2-8, IGLV3-25, IGLV3-9, IGLV1-40, IGLV3-27, IGKV1-16, IGLV1-47, IGLV6-57, IGKV2-29, IGKV1-39, IGLV2-14, IGLV7-46, IGLV1-44, IGKV1-12, IGKV1-9, IGKV1-6, IGKV1-5, IGLV1-51, IGKV1-27, IGLV1-36, IGLV3-10, IGLV2-23, IGKV3-20, IGKV2-30, IGLV3-19	136	89	19256	44.5446	9.46659e-35	3.15553e-35	3.10698e-35
GOTERM_CC_DIRECT	GO:0005576~extracellular region	71	50.7143	2.80508e-32	IGHV4-31, IGHV3-21, IGHV3-66, IGHV3-23, IGHV1-2, IGHV4-34, PRF1, IGHV1-46, CTSW, JCHAIN, IGLV2-8, IGHG1, IGHG2, LGALS1, IGKV1-16, IGKV2-29, GNLY, IGKV1-12, IGLC2, IGHV3-7, PTGDS, IGHV3-72, LAG3, IGHV3-30, FGFBP2, IGHV3-74, ANXA2, TGFBR3, CD8A, MZB1, IGKV2-30, IGLV3-19, IGHV4-4, IGHV3-43, IGHV4-59, IGHV3-48, IGLV3-1, HSP90B1, IGLV2-11, CST3, APOO, IGLV3-25, ADGRG1, IGLV1-40, IGLV3-27, IGLV1-47, IG…	139	2172	20521	4.82594	4.93694e-30	2.46847e-30	2.27211e-30
GOTERM_BP_DIRECT	GO:0016064~immunoglobulin mediated immune response	23	16.4286	1.00071e-26	IGHV4-61, IGHV3-72, IGHV4-31, IGHV4-4, IGHV3-30, IGHV3-74, IGHV3-53, IGHV3-43, IGHV3-21, IGHV3-11, IGHV3-66, IGHV4-34, IGHV3-23, IGHV1-2, IGHV4-59, IGHV3-15, IGHV3-48, IGHV1-46, IGKC, IL2RB, IGLC2, IGHV3-7, IGHV5-10-1	136	105	19256	31.0146	6.50464e-24	1.62616e-24	1.60114e-24
UP_KW_DOMAIN	KW-0732~Signal	93	66.4286	3.01513e-23	FKBP11, ITGB1, SPON2, IGHV4-31, IGHV3-21, IGHV3-66, IGHV3-23, IGHV1-2, IGHV4-34, PRF1, IGHV1-46, CTSW, PRSS23, IGLV8-61, JCHAIN, IGLV2-8, MYDGF, FCGR3A, IGKV1-16, IGKV2-29, GNLY, IGLV7-46, IGKV1-12, IGHV3-7, PTGDS, IGHV3-72, LAG3, IGHV3-30, FGFBP2, TRGV2, IGHV3-74, SSR4, FCRL6, TRGV9, LIME1, DDOST, PDIA4, TGFBR3, IGKV1-27, IGLV1-36, IGLV3-10, CD8A, MZB1, PPIB, IGKV2-30, IGLV3-19, IGHV4-4, IGHV3-4…	127	4412	14600	2.42324	5.42723e-22	2.71361e-22	2.56286e-22
GOTERM_CC_DIRECT	GO:0005615~extracellular space	57	40.7143	1.21753e-22	IGHM, IGHV3-23, CTSW, IGLV8-61, JCHAIN, IGLV2-8, MYDGF, FCGR3A, IGHG1, IGHG2, LGALS1, IGKV1-16, IGKV2-29, GNLY, IGLV7-46, IGKV1-12, IGLC2, PTGDS, IGHV3-30, ANXA2, LIME1, PDIA4, TGFBR3, IGKV1-27, IGLV1-36, IGLV3-10, IGKV2-30, IGLV3-19, IGLV3-1, IGLV2-11, CST3, APOO, IGLV3-25, IGLV3-9, IGLV1-40, IGLV3-27, IGLV1-47, IGKC, IGLV6-57, IGKV1-39, IGLV2-14, CCL5, IGLV1-44, CCL4, IGHA1, IGKV3-11, IL32, IGK…	139	1931	20521	4.35789	2.14285e-20	7.14283e-21	6.57465e-21
INTERPRO	IPR003599:Ig_sub	33	23.5714	1.08242e-21	IGHM, IGLV3-1, MYOM2, IGLV8-61, IGLV2-11, IGLV2-8, IGLV3-25, IGLV3-9, FCGR3A, IGLV1-40, IGLV3-27, IGKV1-16, IGLV1-47, IGLV6-57, IGKV1-39, IGLV2-14, IGLV7-46, IGLV1-44, IGKV1-12, LAIR2, IGKV3-11, LAG3, IGKV1-9, FCRL6, IGKV1-6, IGKV1-5, IGLV1-51, IGKV1-27, IGLV3-10, CD8A, IGLV2-23, IGKV3-20, IGLV3-19	140	529	20603	9.18038	2.58698e-19	5.17396e-20	4.95747e-20
UP_KW_CELLULAR_COMPONENT	KW-1003~Cell membrane	78	55.7143	4.31251e-18	ITGB1, IGHM, IGHV4-31, IGHV3-21, IGHV3-66, IGHV3-23, IGHV1-2, IGHV4-34, PRF1, IGHV1-46, IGLV8-61, IGLV2-8, FCGR3A, IGHG1, IGHG2, IGKV1-16, IGKV2-29, IGLV7-46, TRBC1, IGKV1-12, IGLC2, IGHV3-7, IGHV3-72, LAG3, IGHV3-30, TRGV2, IGHV3-74, FCRL6, TRGV9, LIME1, TGFBR3, IGKV1-27, IGLV1-36, IGLV3-10, CD8A, IGKV2-30, IGLV3-19, CX3CR1, IGHV4-4, IGHV3-43, IGHV4-59, IGHV3-48, IGLV3-1, IGLV2-11, IGLV3-25, IGL…	137	4020	17910	2.53655	1.25063e-16	4.16876e-17	4.02501e-17
SMART	SM00409:IG	33	23.5714	2.55497e-17	IGHM, IGLV3-1, MYOM2, IGLV8-61, IGLV2-11, IGLV2-8, IGLV3-25, IGLV3-9, FCGR3A, IGLV1-40, IGLV3-27, IGKV1-16, IGLV1-47, IGLV6-57, IGKV1-39, IGLV2-14, IGLV7-46, IGLV1-44, IGKV1-12, LAIR2, IGKV3-11, LAG3, IGKV1-9, FCRL6, IGKV1-6, IGKV1-5, IGLV1-51, IGKV1-27, IGLV3-10, CD8A, IGLV2-23, IGKV3-20, IGLV3-19	107	529	10690	6.23236	1.09864e-15	5.49318e-16	5.36543e-16
GOTERM_CC_DIRECT	GO:0005886~plasma membrane	84	60	3.79641e-17	ITGB1, IGHM, IGHV4-31, IGHV3-21, IGHV3-66, IGHV3-23, IGHV1-2, IGHV4-34, PRF1, IGHV1-46, IGLV8-61, IGLV2-8, FCGR3A, IGHG1, IGHG2, IGKV1-16, IGKV2-29, IGLV7-46, TRBC1, IGKV1-12, CD38, IGLC2, IGHV3-7, IGHV3-72, LAG3, IGHV3-30, IGHV3-74, ANXA2, FCRL6, TRGV9, DDOST, TGFBR3, IGKV1-27, IGLV1-36, IGLV3-10, CD8A, KLRF1, GAPDH, IGKV2-30, IGLV3-19, CX3CR1, IGHV4-4, KLRB1, IGHV3-43, IGHV4-59, IGHV3-48, IGLV3…	139	5395	20521	2.29864	6.68167e-15	1.67042e-15	1.53754e-15
GOTERM_CC_DIRECT	GO:0072562~blood microparticle	16	11.4286	6.65833e-14	IGHM, IGKV1-5, IGHV3-23, JCHAIN, IGLV3-25, IGHG1, IGHG2, IGLV1-47, IGKC, IGKV1-39, IGLC2, IGHV3-7, IGHA1, IGKV3-11, IGKV3-20, IGKV2-30	139	147	20521	16.0689	1.1724e-11	2.34373e-12	2.1573e-12
UP_KW_PTM	KW-0873~Pyrrolidone carboxylic acid	13	9.28571	8.51065e-11	IGHV3-30, IGHV3-11, IGHV1-2, IGHV4-59, JCHAIN, IGLV2-11, IGLV2-8, IGLV1-51, IGLV1-40, IGLV1-47, IGLV2-14, IGLV2-23, IGLV1-44	126	102	14237	14.4009	1.44681e-09	7.65959e-10	7.65959e-10
UP_SEQ_FEATURE	REGION:Complementarity-determining-3	7	5	6.20748e-10	IGKV1-16, IGLV6-57, IGKV1-39, IGKV1-5, IGKV3-11, IGKV3-20, IGKV2-30	139	16	20562	64.7185	2.97338e-07	1.41555e-07	1.36827e-07
UP_SEQ_FEATURE	REGION:Complementarity-determining-2	7	5	2.06865e-09	IGKV1-16, IGLV6-57, IGKV1-39, IGKV1-5, IGKV3-11, IGKV3-20, IGKV2-30	139	19	20562	54.4998	9.90885e-07	1.41555e-07	1.36827e-07
UP_SEQ_FEATURE	REGION:Framework-2	7	5	2.06865e-09	IGKV1-16, IGLV6-57, IGKV1-39, IGKV1-5, IGKV3-11, IGKV3-20, IGKV2-30	139	19	20562	54.4998	9.90885e-07	1.41555e-07	1.36827e-07
UP_SEQ_FEATURE	REGION:Complementarity-determining-1	7	5	2.06865e-09	IGKV1-16, IGLV6-57, IGKV1-39, IGKV1-5, IGKV3-11, IGKV3-20, IGKV2-30	139	19	20562	54.4998	9.90885e-07	1.41555e-07	1.36827e-07
UP_SEQ_FEATURE	REGION:Framework-3	7	5	2.06865e-09	IGKV1-16, IGLV6-57, IGKV1-39, IGKV1-5, IGKV3-11, IGKV3-20, IGKV2-30	139	19	20562	54.4998	9.90885e-07	1.41555e-07	1.36827e-07
UP_SEQ_FEATURE	REGION:Framework-1	7	5	2.06865e-09	IGKV1-16, IGLV6-57, IGKV1-39, IGKV1-5, IGKV3-11, IGKV3-20, IGKV2-30	139	19	20562	54.4998	9.90885e-07	1.41555e-07	1.36827e-07
GOTERM_CC_DIRECT	GO:0009897~external side of plasma membrane	18	12.8571	2.19026e-09	ITGB1, CX3CR1, LAG3, TRGV2, FCRL6, TRGV9, TGFBR3, CXCL10, FCGR3A, KLRK1, CD8A, IL2RB, SLAMF7, TRDC, KLRD1, P4HB, CALR, KLRC1	139	407	20521	6.52923	3.85486e-07	6.42476e-08	5.9137e-08
GOTERM_CC_DIRECT	GO:0044194~cytolytic granule	6	4.28571	5.71909e-09	GNLY, PRF1, NKG7, GZMB, CALR, GZMH	139	11	20521	80.5271	1.00656e-06	1.43794e-07	1.32356e-07
GOTERM_CC_DIRECT	GO:0070062~extracellular exosome	40	28.5714	1.48805e-08	ITGB1, SPON2, IGHM, CLIC3, IGHV3-23, PEBP1, PRSS23, HSP90B1, JCHAIN, CST3, ADGRG1, FCGR3A, IGHG1, IGHG2, LGALS1, IGKC, IGKV1-39, IGLV2-14, CD38, MAN1A1, IGLC2, PTGDS, IGHV3-7, IGHA1, IGKV3-11, TXNDC5, SSR4, ANXA2, IGKV1-5, TGFBR3, IGLV1-51, PSME2, P4HB, CALR, PPIB, GAPDH, IGKV3-20, IGKV2-30, NUCB2, IGLV3-19	139	2241	20521	2.63513	2.61896e-06	3.27371e-07	3.0133e-07
UP_KW_CELLULAR_COMPONENT	KW-0472~Membrane	95	67.8571	7.39696e-08	FKBP11, ITGB1, IGHM, IGHV4-31, CLIC3, IGHV3-21, IGHV3-66, IGHV3-23, IGHV1-2, IGHV4-34, PRF1, IGHV1-46, IGLV8-61, IGLV2-8, FCGR3A, IGHG1, IGHG2, IGKV1-16, IGKV2-29, IGLV7-46, TRBC1, IGKV1-12, CD38, MAN1A1, IGLC2, IGHV3-7, PTGDS, IGHV3-72, LAG3, IGHV3-30, TRGV2, IGHV3-74, SSR4, FCRL6, MATK, TRGV9, LIME1, DDOST, TGFBR3, IGKV1-27, IGLV1-36, IFI27, IGLV3-10, CD8A, KLRF1, GAPDH, IGKV2-30, IGLV3-19, CX3…	137	8328	17910	1.49128	2.14512e-06	5.36279e-07	5.17787e-07
UP_KW_LIGAND	KW-0430~Lectin	9	6.42857	2.13174e-07	LGALS2, KLRK1, LGALS1, KLRB1, KLRF1, KLRD1, CALR, KLRC1, KLRG1	27	183	6921	12.6066	3.19761e-06	3.19762e-06	3.19762e-06
INTERPRO	IPR033992:NKR-like_CTLD	6	4.28571	4.98502e-07	KLRK1, KLRB1, KLRF1, KLRD1, KLRC1, KLRG1	140	24	20603	36.7911	0.000119135	1.9857e-05	1.90261e-05
KEGG_PATHWAY	hsa04141:Protein processing in endoplasmic reticulum	9	6.42857	6.83864e-07	XBP1, SSR4, MAN1A1, P4HB, CALR, DDOST, HSP90B1, PDIA4, TXNDC5	40	170	8662	11.4644	9.09498e-05	9.0954e-05	8.89024e-05
INTERPRO	IPR003597:Ig_C1-set	8	5.71429	9.68683e-07	IGHM, IGHG1, IGHG2, IGKC, TRBC1, TRDC, IGLC2, IGHA1	140	78	20603	15.0938	0.000231489	3.30736e-05	3.16898e-05
GOTERM_CC_DIRECT	GO:0071735~IgG immunoglobulin complex	5	3.57143	1.33552e-06	IGHG1, IGHG2, IGKC, IGLC2, IGHA1	139	13	20521	56.782	0.000235024	2.61168e-05	2.40393e-05
GOTERM_BP_DIRECT	GO:0042267~natural killer cell mediated cytotoxicity	6	4.28571	1.94617e-06	FCGR3A, LAG3, KLRK1, NKG7, GZMB, SLAMF7	136	30	19256	28.3176	0.00126421	0.000253002	0.000249109
GOTERM_MF_DIRECT	GO:0034987~immunoglobulin receptor binding	5	3.57143	2.21354e-06	IGHM, IGHG1, IGHG2, IGHA1, JCHAIN	124	15	18883	50.7608	0.000469161	0.000234635	0.000231315
UP_SEQ_FEATURE	MOTIF:Prevents secretion from ER	7	5	2.24441e-06	MZB1, P4HB, CALR, PPIB, HSP90B1, PDIA4, TXNDC5	139	57	20562	18.1666	0.0010745	0.000134384	0.000129895
GOTERM_BP_DIRECT	GO:0050853~B cell receptor signaling pathway	7	5	3.52746e-06	IGHM, IGHG1, IGHG2, IGKC, CD38, IGHA1, LIME1	136	59	19256	16.7986	0.00229023	0.000361863	0.000356295
GOTERM_BP_DIRECT	GO:0031640~killing of cells of other organism	7	5	3.89698e-06	GNLY, GZMA, PRF1, NKG7, GZMB, GAPDH, GZMH	136	60	19256	16.5186	0.00252984	0.000361863	0.000356295
UP_KW_BIOLOGICAL_PROCESS	KW-0204~Cytolysis	5	3.57143	1.71701e-05	GZMA, PRF1, NKG7, GZMB, GZMH	104	18	11447	30.5743	0.000600779	0.000200318	0.000200318
GOTERM_CC_DIRECT	GO:0042571~immunoglobulin complex, circulating	4	2.85714	2.42664e-05	IGHM, IGHG1, IGHG2, IGHA1	139	9	20521	65.6147	0.00426182	0.000427088	0.000393115
BBID	78.B_Cell_Development	6	4.28571	2.44239e-05	IGHM, IGHG1, IGHV4-31, CD8A, IGHV3-11, IGHV3-7	12	16	388	12.125	0.000659236	0.000635021	0.000635021
UP_KW_BIOLOGICAL_PROCESS	KW-0399~Innate immunity	15	10.7143	2.50041e-05	ZNF683, CX3CR1, SPON2, TRGV2, TRDV2, APOBEC3G, TRGV9, PRDM1, KLRK1, IFI27, SLAMF7, KLRD1, KLRC1, GAPDH, KLRG1	104	424	11447	3.89389	0.00087477	0.000218786	0.000218786
GOTERM_CC_DIRECT	GO:0034663~endoplasmic reticulum chaperone complex	4	2.85714	4.71977e-05	MZB1, P4HB, PPIB, HSP90B1	139	11	20521	53.6848	0.00827258	0.000706108	0.000649941
GOTERM_CC_DIRECT	GO:0005788~endoplasmic reticulum lumen	11	7.85714	4.81437e-05	CST3, MYDGF, LGALS1, MZB1, P4HB, CALR, PPIB, PRSS23, HSP90B1, PDIA4, TXNDC5	139	310	20521	5.23859	0.0084377	0.000706108	0.000649941
GOTERM_MF_DIRECT	GO:0030246~carbohydrate binding	9	6.42857	7.79676e-05	LGALS2, KLRK1, LGALS1, KLRB1, KLRF1, KLRD1, CALR, KLRC1, KLRG1	124	213	18883	6.43446	0.0163939	0.00550971	0.00543175
SMART	SM00407:IGc1	7	5	9.53667e-05	IGHM, IGHG1, IGHG2, IGKC, TRBC1, IGLC2, IGHA1	107	75	10690	9.32461	0.00409257	0.00136692	0.00133513
GOTERM_BP_DIRECT	GO:0007166~cell surface receptor signaling pathway	11	7.85714	9.74032e-05	CXCL10, FCGR3A, ADGRG1, LAG3, KLRB1, FCRL6, CD8A, KLRF1, KLRD1, KLRC1, KLRG1	136	324	19256	4.80701	0.0613524	0.007739	0.00761994
INTERPRO	IPR003006:Ig/MHC_CS	6	4.28571	0.00010333	IGHM, IGHG1, IGHG2, IGKC, IGLC2, IGHA1	140	69	20603	12.7969	0.0243947	0.00308699	0.00295783
GOTERM_BP_DIRECT	GO:0019731~antibacterial humoral response	6	4.28571	0.000107155	IGHM, IGHG1, IGHG2, IGHA1, IGKV3-20, JCHAIN	136	67	19256	12.6795	0.0672842	0.007739	0.00761994
UP_SEQ_FEATURE	DISULFID:Interchain (with heavy chain)	4	2.85714	0.000126861	IGHM, IGHG1, IGLC2, IGHA1	139	15	20562	39.4475	0.0589608	0.00675184	0.00652631
GOTERM_CC_DIRECT	GO:0071756~pentameric IgM immunoglobulin complex	3	2.14286	0.000134098	IGHM, IGKV3-20, JCHAIN	139	3	20521	147.633	0.0233264	0.00181548	0.00167107
KEGG_PATHWAY	hsa04650:Natural killer cell mediated cytotoxicity	6	4.28571	0.000241742	FCGR3A, KLRK1, PRF1, GZMB, KLRD1, KLRC1	40	127	8662	10.2307	0.0316441	0.0160758	0.0157132
GOTERM_MF_DIRECT	GO:0004888~transmembrane signaling receptor activity	8	5.71429	0.000264892	TGFBR3, FCGR3A, LAG3, KLRB1, FCRL6, KLRF1, KLRD1, KLRC1	124	192	18883	6.34509	0.0546164	0.0140393	0.0138406
GOTERM_CC_DIRECT	GO:0071748~monomeric IgA immunoglobulin complex	3	2.14286	0.000267011	IGHA1, IGKV3-20, JCHAIN	139	4	20521	110.725	0.0459128	0.00335671	0.0030897
UP_SEQ_FEATURE	DOMAIN:C-type lectin	6	4.28571	0.000334461	KLRK1, KLRB1, KLRF1, KLRD1, KLRC1, KLRG1	139	89	20562	9.97268	0.148055	0.0160207	0.0154856
GOTERM_BP_DIRECT	GO:0045087~innate immune response	13	9.28571	0.000346972	ZNF683, CX3CR1, SPON2, IGHM, TRGV2, TRDV2, APOBEC3G, TRGV9, PRDM1, JCHAIN, IFI27, KLRC1, KLRG1	136	528	19256	3.48607	0.20194	0.0225532	0.0222062
INTERPRO	IPR001304:C-type_lectin-like	6	4.28571	0.000360861	KLRK1, KLRB1, KLRF1, KLRD1, KLRC1, KLRG1	140	90	20603	9.81095	0.0826456	0.00958287	0.00918192
KEGG_PATHWAY	hsa04612:Antigen processing and presentation	5	3.57143	0.000393993	CD8A, PSME2, KLRD1, CALR, KLRC1	40	78	8662	13.8814	0.0510617	0.017467	0.0170731
BBID	79.B_cell_Activation	5	3.57143	0.000411658	IGHM, IGHG1, IGHV4-31, IGHV3-11, IGHV3-7	12	15	388	10.7778	0.0110555	0.00535156	0.00535156
UP_SEQ_FEATURE	REGION:CH3	3	2.14286	0.000441301	IGHM, IGHG1, IGHG2	139	5	20562	88.7568	0.190574	0.0192166	0.0185748
GOTERM_CC_DIRECT	GO:0071751~secretory IgA immunoglobulin complex	3	2.14286	0.000443054	IGHA1, IGKV3-20, JCHAIN	139	5	20521	88.5799	0.0750308	0.0051985	0.00478499
INTERPRO	IPR005788:PDI_thioredoxin-like_dom	3	2.14286	0.000445931	P4HB, PDIA4, TXNDC5	140	5	20603	88.2986	0.101116	0.0106578	0.0102118
UP_KW_MOLECULAR_FUNCTION	KW-0675~Receptor	22	15.7143	0.000491854	ITGB1, CX3CR1, TRGV2, TRDV2, KLRB1, FCRL6, TRGV9, TGFBR3, FCGR3A, ADGRG1, KLRK1, IL2RB, TRBC1, KLRF1, LAIR2, CD38, SLAMF7, TRDC, KLRD1, KLRC1, S1PR5, KLRG1	65	1858	11872	2.16266	0.0209327	0.0211497	0.0211497
GOTERM_BP_DIRECT	GO:0006968~cellular defense response	5	3.57143	0.000556918	CX3CR1, ITGB1, GNLY, PRF1, KLRG1	136	54	19256	13.11	0.303785	0.0329088	0.0324025
GOTERM_CC_DIRECT	GO:0042470~melanosome	6	4.28571	0.00063171	ITGB1, ANXA2, P4HB, PPIB, HSP90B1, PDIA4	139	102	20521	8.6843	0.105255	0.00694881	0.00639607
UP_SEQ_FEATURE	REGION:CH2	3	2.14286	0.000659037	IGHM, IGHG1, IGHG2	139	6	20562	73.964	0.270782	0.0263066	0.0254278
INTERPRO	IPR016186:C-type_lectin-like/link_sf	6	4.28571	0.000763543	KLRK1, KLRB1, KLRF1, KLRD1, KLRC1, KLRG1	140	106	20603	8.33005	0.166862	0.0165897	0.0158956
KEGG_PATHWAY	hsa05332:Graft-versus-host disease	4	2.85714	0.000858048	PRF1, GZMB, KLRD1, KLRC1	40	42	8662	20.6238	0.107893	0.0268357	0.0262304
GOTERM_MF_DIRECT	GO:0023024~MHC class I protein complex binding	3	2.14286	0.000865122	CD8A, KLRD1, KLRC1	124	7	18883	65.2638	0.167636	0.0366812	0.0361621
GOTERM_BP_DIRECT	GO:0045954~positive regulation of natural killer cell mediated cytotoxicity	4	2.85714	0.000971039	LAG3, KLRK1, KLRD1, KLRC1	136	28	19256	20.2269	0.468197	0.052598	0.0517888
KEGG_PATHWAY	hsa04061:Viral protein interaction with cytokine and cytokine receptor	5	3.57143	0.00100886	CX3CR1, CXCL10, CCL5, IL2RB, CCL4	40	100	8662	10.8275	0.125625	0.0268357	0.0262304
INTERPRO	IPR016187:CTDL_fold	6	4.28571	0.00105961	KLRK1, KLRB1, KLRF1, KLRD1, KLRC1, KLRG1	140	114	20603	7.74549	0.223828	0.0211039	0.0202209
UP_SEQ_FEATURE	DOMAIN:Ig-like 3	4	2.85714	0.00115862	IGHM, IGHG1, IGHG2, IGHA1	139	31	20562	19.0875	0.426099	0.0415985	0.0402089
UP_KW_MOLECULAR_FUNCTION	KW-0413~Isomerase	6	4.28571	0.00150073	FKBP11, P4HB, PTGDS, PPIB, PDIA4, TXNDC5	65	156	11872	7.02485	0.0625387	0.0322656	0.0322656
UP_SEQ_FEATURE	DOMAIN:Thioredoxin 2	3	2.14286	0.00156091	P4HB, PDIA4, TXNDC5	139	9	20562	49.3094	0.526811	0.0415985	0.0402089
UP_SEQ_FEATURE	DOMAIN:Thioredoxin 1	3	2.14286	0.00156091	P4HB, PDIA4, TXNDC5	139	9	20562	49.3094	0.526811	0.0415985	0.0402089
UP_SEQ_FEATURE	DISULFID:Interchain (with light chain)	3	2.14286	0.00156091	IGHM, IGHG1, IGHA1	139	9	20562	49.3094	0.526811	0.0415985	0.0402089
UP_SEQ_FEATURE	REGION:CH1	3	2.14286	0.00156091	IGHM, IGHG1, IGHG2	139	9	20562	49.3094	0.526811	0.0415985	0.0402089
UP_SEQ_FEATURE	CARBOHYD:N-linked (GlcNAc...) (complex) asparagine	6	4.28571	0.00161522	IGHM, IGHG1, IGHG2, PTGDS, IGHA1, JCHAIN	139	126	20562	7.04419	0.538982	0.0415985	0.0402089
UP_SEQ_FEATURE	TRANSMEM:Helical; Signal-anchor for type II membrane protein	10	7.14286	0.00165004	XBP1, KLRK1, KLRB1, KLRF1, CD38, KLRD1, MAN1A1, KLRC1, KLRG1, SEC11C	139	404	20562	3.66159	0.546619	0.0415985	0.0402089
SMART	SM00034:CLECT	6	4.28571	0.00177952	KLRK1, KLRB1, KLRF1, KLRD1, KLRC1, KLRG1	107	88	10690	6.81181	0.0737282	0.0191298	0.018685
GOTERM_BP_DIRECT	GO:0034975~protein folding in endoplasmic reticulum	3	2.14286	0.00257448	P4HB, CALR, HSP90B1	136	11	19256	38.615	0.812798	0.128724	0.126744
UP_SEQ_FEATURE	DOMAIN:Ig-like 2	4	2.85714	0.00341574	IGHM, IGHG1, IGHG2, IGHA1	139	45	20562	13.1492	0.805814	0.0779113	0.0753089
UP_SEQ_FEATURE	DOMAIN:Ig-like 1	4	2.85714	0.00341574	IGHM, IGHG1, IGHG2, IGHA1	139	45	20562	13.1492	0.805814	0.0779113	0.0753089
GOTERM_BP_DIRECT	GO:0043922~negative regulation by host of viral transcription	3	2.14286	0.0036177	JUN, CCL5, CCL4	136	13	19256	32.6742	0.90518	0.156774	0.154362
GOTERM_BP_DIRECT	GO:0006958~complement activation, classical pathway	4	2.85714	0.00361786	IGHM, IGHG1, IGHG2, IGHA1	136	44	19256	12.8717	0.905189	0.156774	0.154362
GOTERM_BP_DIRECT	GO:0034976~response to endoplasmic reticulum stress	5	3.57143	0.00449588	XBP1, JUN, P4HB, HSP90B1, PDIA4	136	95	19256	7.45201	0.946545	0.182645	0.179835
BIOCARTA	h_setPathway:Granzyme A mediated Apoptosis Pathway	3	2.14286	0.00537534	GZMA, PRF1, GZMB	18	11	1623	24.5909	0.332515	0.282365	0.282365
INTERPRO	IPR017937:Thioredoxin_CS	3	2.14286	0.00575114	P4HB, PDIA4, TXNDC5	140	17	20603	25.9702	0.748041	0.105732	0.101308
GOTERM_MF_DIRECT	GO:0015026~coreceptor activity	4	2.85714	0.00610892	ITGB1, TGFBR3, CD8A, IL2RB	124	57	18883	10.6865	0.727213	0.201868	0.199011
INTERPRO	IPR018114:TRYPSIN_HIS	5	3.57143	0.00639058	GZMK, GZMA, GZMB, PRSS23, GZMH	140	109	20603	6.75066	0.783951	0.109096	0.104532
GOTERM_MF_DIRECT	GO:0003756~protein disulfide isomerase activity	3	2.14286	0.00669357	P4HB, PDIA4, TXNDC5	124	19	18883	24.0446	0.759205	0.201868	0.199011
UP_KW_DOMAIN	KW-0735~Signal-anchor	11	7.85714	0.00731042	XBP1, KLRK1, KLRB1, KLRF1, CD38, KLRD1, MAN1A1, KLRC1, LIME1, KLRG1, SEC11C	127	468	14600	2.70207	0.123721	0.0438625	0.0414257
BIOCARTA	h_d4gdiPathway:D4-GDI Signaling Pathway	3	2.14286	0.00752973	JUN, PRF1, GZMB	18	13	1623	20.8077	0.4327	0.282365	0.282365
GOTERM_MF_DIRECT	GO:0004252~serine-type endopeptidase activity	6	4.28571	0.00761765	GZMK, GZMA, GZMB, PRSS23, GZMH, SEC11C	124	187	18883	4.88606	0.802324	0.201868	0.199011
GOTERM_BP_DIRECT	GO:0006457~protein folding	6	4.28571	0.00767811	P4HB, CALR, PPIB, HSP90B1, PDIA4, TXNDC5	136	174	19256	4.88235	0.993329	0.277364	0.273097
UP_KW_MOLECULAR_FUNCTION	KW-0720~Serine protease	5	3.57143	0.00788066	GZMK, GZMA, GZMB, PRSS23, GZMH	65	146	11872	6.25501	0.28838	0.112956	0.112956
GOTERM_BP_DIRECT	GO:0042110~T cell activation	4	2.85714	0.00822924	LAG3, CD8A, SLAMF7, DDOST	136	59	19256	9.5992	0.995351	0.277364	0.273097
GOTERM_BP_DIRECT	GO:0003094~glomerular filtration	3	2.14286	0.00853428	IGHA1, IGKV3-20, JCHAIN	136	20	19256	21.2382	0.996194	0.277364	0.273097
GOTERM_BP_DIRECT	GO:0090026~positive regulation of monocyte chemotaxis	3	2.14286	0.00853428	CX3CR1, CXCL10, CCL5	136	20	19256	21.2382	0.996194	0.277364	0.273097
UP_SEQ_FEATURE	DOMAIN:Peptidase S1	5	3.57143	0.0095321	GZMK, GZMA, GZMB, PRSS23, GZMH	139	123	20562	6.01334	0.989825	0.20754	0.200607
GOTERM_MF_DIRECT	GO:0015035~protein disulfide oxidoreductase activity	3	2.14286	0.00973675	P4HB, PDIA4, TXNDC5	124	23	18883	19.8629	0.874356	0.229355	0.226109
KEGG_PATHWAY	hsa04060:Cytokine-cytokine receptor interaction	6	4.28571	0.0101455	IL32, CX3CR1, CXCL10, CCL5, IL2RB, CCL4	40	297	8662	4.37475	0.742373	0.224892	0.219819
GOTERM_BP_DIRECT	GO:0050852~T cell receptor signaling pathway	5	3.57143	0.0101498	ZNF683, CD8A, TRBC1, TRDC, LIME1	136	120	19256	5.89951	0.998681	0.31416	0.309327
GOTERM_CC_DIRECT	GO:0005783~endoplasmic reticulum	16	11.4286	0.0103412	FKBP11, XBP1, SSR4, CTSW, DDOST, PDIA4, HSP90B1, CST3, MYDGF, SLAMF7, MAN1A1, P4HB, CALR, PPIB, NUCB2, TXNDC5	139	1147	20521	2.0594	0.839512	0.107062	0.0985459
INTERPRO	IPR001254:Trypsin_dom	5	3.57143	0.0105356	GZMK, GZMA, GZMB, PRSS23, GZMH	140	126	20603	5.83985	0.92045	0.161662	0.154898
INTERPRO	IPR043504:Peptidase_S1_PA_chymotrypsin	5	3.57143	0.0108225	GZMK, GZMA, GZMB, PRSS23, GZMH	140	127	20603	5.79387	0.925777	0.161662	0.154898
GOTERM_BP_DIRECT	GO:0002223~stimulatory C-type lectin receptor signaling pathway	3	2.14286	0.0112094	KLRK1, KLRD1, KLRC1	136	23	19256	18.468	0.999343	0.331187	0.326092
GOTERM_CC_DIRECT	GO:0005790~smooth endoplasmic reticulum	3	2.14286	0.0112474	CALR, PPIB, HSP90B1	139	24	20521	18.4541	0.863409	0.109355	0.100656
GOTERM_CC_DIRECT	GO:0009986~cell surface	11	7.85714	0.0118054	CX3CR1, ITGB1, TGFBR3, IGHM, KLRK1, KLRB1, ANXA2, IL2RB, CD38, CALR, PDIA4	139	644	20521	2.52168	0.876326	0.109355	0.100656
KEGG_PATHWAY	hsa04620:Toll-like receptor signaling pathway	4	2.85714	0.0124399	CXCL10, JUN, CCL5, CCL4	40	108	8662	8.02037	0.810786	0.236357	0.231026
GOTERM_BP_DIRECT	GO:0070098~chemokine-mediated signaling pathway	4	2.85714	0.0131072	CX3CR1, CXCL10, CCL5, CCL4	136	70	19256	8.09076	0.999811	0.341943	0.336682
INTERPRO	IPR009003:Peptidase_S1_PA	5	3.57143	0.0133013	GZMK, GZMA, GZMB, PRSS23, GZMH	140	135	20603	5.45053	0.959252	0.187	0.179176
GOTERM_CC_DIRECT	GO:1990724~galectin complex	2	1.42857	0.0134047	LGALS2, LGALS1	139	2	20521	147.633	0.907003	0.117962	0.108578
UP_SEQ_FEATURE	ACT_SITE:Charge relay system	6	4.28571	0.0134998	GZMK, GZMA, GZMB, PRSS23, GZMH, SEC11C	139	209	20562	4.24674	0.998512	0.281149	0.271757
GOTERM_BP_DIRECT	GO:0033082~regulation of extrathymic T cell differentiation	2	1.42857	0.0139728	ZNF683, PRDM1	136	2	19256	141.588	0.999893	0.341943	0.336682
GOTERM_BP_DIRECT	GO:0051136~regulation of NK T cell differentiation	2	1.42857	0.0139728	ZNF683, PRDM1	136	2	19256	141.588	0.999893	0.341943	0.336682
GOTERM_BP_DIRECT	GO:0032823~regulation of natural killer cell differentiation	2	1.42857	0.0139728	ZNF683, PRDM1	136	2	19256	141.588	0.999893	0.341943	0.336682
GOTERM_BP_DIRECT	GO:0030101~natural killer cell activation	3	2.14286	0.0142038	FCGR3A, KLRK1, SLAMF7	136	26	19256	16.3371	0.999908	0.341943	0.336682
UP_SEQ_FEATURE	PROPEP:Activation peptide	4	2.85714	0.0150766	GZMK, GZMA, GZMB, GZMH	139	77	20562	7.68457	0.999309	0.300905	0.290854
GOTERM_CC_DIRECT	GO:0005793~endoplasmic reticulum-Golgi intermediate compartment	4	2.85714	0.0162272	MYDGF, MAN1A1, P4HB, NUCB2	139	79	20521	7.47509	0.943832	0.135999	0.125181
BIOCARTA	h_nkcellsPathway:Ras-Independent pathway in NK cell-mediated cytotoxicity	3	2.14286	0.0175676	ITGB1, KLRD1, KLRC1	18	20	1623	13.525	0.735333	0.439191	0.439191
GOTERM_BP_DIRECT	GO:0042127~regulation of cell proliferation	5	3.57143	0.0196215	CXCL10, JUN, RBFOX2, MZB1, PRDM1	136	146	19256	4.84891	0.999997	0.455499	0.448491
GOTERM_CC_DIRECT	GO:0071752~secretory dimeric IgA immunoglobulin complex	2	1.42857	0.0200401	IGHA1, JCHAIN	139	3	20521	98.4221	0.971643	0.16032	0.147568
UP_KW_CELLULAR_COMPONENT	KW-1279~T cell receptor	5	3.57143	0.0200893	TRGV2, TRDV2, TRBC1, TRGV9, TRDC	137	136	17910	4.80625	0.444852	0.116518	0.1125
GOTERM_BP_DIRECT	GO:0030593~neutrophil chemotaxis	4	2.85714	0.0206066	CXCL10, CCL5, CCL4, PPIB	136	83	19256	6.82353	0.999999	0.461873	0.454767
GOTERM_BP_DIRECT	GO:0070269~pyroptosis	3	2.14286	0.0223527	IFI27, GZMA, GZMB	136	33	19256	12.8717	1	0.484309	0.476858
KEGG_PATHWAY	hsa04210:Apoptosis	4	2.85714	0.0229239	JUN, PRF1, GZMB, CTSW	40	136	8662	6.36912	0.954241	0.381109	0.372513
GOTERM_BP_DIRECT	GO:0007267~cell-cell signaling	6	4.28571	0.023496	CX3CR1, CXCL10, ADGRG1, FGFBP2, CCL5, CCL4	136	231	19256	3.67762	1	0.492657	0.485078
GOTERM_BP_DIRECT	GO:0050832~defense response to fungus	3	2.14286	0.0249617	SPON2, GNLY, GAPDH	136	35	19256	12.1361	1	0.507034	0.499233
UP_SEQ_FEATURE	DOMAIN:Thioredoxin 3	2	1.42857	0.0265785	PDIA4, TXNDC5	139	4	20562	73.964	0.999998	0.509244	0.492234
INTERPRO	IPR005792:Prot_disulphide_isomerase	2	1.42857	0.0267164	P4HB, PDIA4	140	4	20603	73.5821	0.998454	0.354735	0.339892
GOTERM_BP_DIRECT	GO:0036503~ERAD pathway	4	2.85714	0.0284497	XBP1, MAN1A1, CALR, HSP90B1	136	94	19256	6.02503	1	0.560373	0.551752
INTERPRO	IPR033116:TRYPSIN_SER	4	2.85714	0.0294739	GZMK, GZMA, GZMB, GZMH	140	99	20603	5.94603	0.999215	0.356373	0.341462
INTERPRO	IPR013766:Thioredoxin_domain	3	2.14286	0.029822	P4HB, PDIA4, TXNDC5	140	40	20603	11.0373	0.99928	0.356373	0.341462
GOTERM_BP_DIRECT	GO:0017148~negative regulation of translation	4	2.85714	0.0308269	SAMD4A, GZMB, CALR, GAPDH	136	97	19256	5.83869	1	0.589338	0.580271
UP_SEQ_FEATURE	DOMAIN:Immunoglobulin V-set	3	2.14286	0.0309168	CD8A, IGHV1-2, IGHV1-46	139	41	20562	10.824	1	0.569582	0.550557
GOTERM_MF_DIRECT	GO:0019960~C-X3-C chemokine binding	2	1.42857	0.0321508	CX3CR1, ITGB1	124	5	18883	60.9129	0.99902	0.632073	0.623128
GOTERM_BP_DIRECT	GO:0051208~sequestering of calcium ion	2	1.42857	0.0345695	CALR, HSP90B1	136	5	19256	56.6353	1	0.642004	0.632127
GOTERM_BP_DIRECT	GO:0061077~chaperone-mediated protein folding	3	2.14286	0.0365368	FKBP11, PPIB, PDIA4	136	43	19256	9.87825	1	0.659693	0.649543
UP_SEQ_FEATURE	DOMAIN:Thioredoxin	3	2.14286	0.0366862	P4HB, PDIA4, TXNDC5	139	45	20562	9.86187	1	0.65084	0.6291
GOTERM_MF_DIRECT	GO:0002020~protease binding	4	2.85714	0.0376477	ITGB1, CST3, XBP1, ANXA2	124	113	18883	5.39052	0.999707	0.632073	0.623128
GOTERM_CC_DIRECT	GO:0001772~immunological synapse	3	2.14286	0.0383266	GZMA, PRF1, GZMB	139	46	20521	9.62825	0.99897	0.290997	0.267849
GOTERM_MF_DIRECT	GO:0031726~CCR1 chemokine receptor binding	2	1.42857	0.0384568	CCL5, CCL4	124	6	18883	50.7608	0.999755	0.632073	0.623128
GOTERM_CC_DIRECT	GO:0071753~IgM immunoglobulin complex	2	1.42857	0.0396814	IGHM, IGKC	139	6	20521	49.211	0.999196	0.290997	0.267849
INTERPRO	IPR036048:Interleukin_8-like_sf	3	2.14286	0.0400918	CXCL10, CCL5, CCL4	140	47	20603	9.39347	0.999943	0.435543	0.417319
INTERPRO	IPR001811:Chemokine_IL8-like_dom	3	2.14286	0.0400918	CXCL10, CCL5, CCL4	140	47	20603	9.39347	0.999943	0.435543	0.417319
GOTERM_BP_DIRECT	GO:2000503~positive regulation of natural killer cell chemotaxis	2	1.42857	0.0413397	CCL5, CCL4	136	6	19256	47.1961	1	0.701268	0.69048
GOTERM_BP_DIRECT	GO:0032814~regulation of natural killer cell activation	2	1.42857	0.0413397	KLRD1, KLRC1	136	6	19256	47.1961	1	0.701268	0.69048
GOTERM_BP_DIRECT	GO:0051897~positive regulation of protein kinase B signaling	5	3.57143	0.0420761	CX3CR1, ITGB1, MYDGF, XBP1, CCL5	136	186	19256	3.80614	1	0.701268	0.69048
GOTERM_MF_DIRECT	GO:0008009~chemokine activity	3	2.14286	0.0436165	CXCL10, CCL5, CCL4	124	51	18883	8.95778	0.999922	0.632073	0.623128
GOTERM_MF_DIRECT	GO:0042289~MHC class II protein binding	2	1.42857	0.0447221	LAG3, FCRL6	124	7	18883	43.5092	0.999939	0.632073	0.623128
GOTERM_MF_DIRECT	GO:0031730~CCR5 chemokine receptor binding	2	1.42857	0.0447221	CCL5, CCL4	124	7	18883	43.5092	0.999939	0.632073	0.623128
GOTERM_BP_DIRECT	GO:0071222~cellular response to lipopolysaccharide	5	3.57143	0.0448941	CX3CR1, SPON2, CXCL10, XBP1, KLRK1	136	190	19256	3.72601	1	0.72653	0.715352
INTERPRO	IPR001314:Peptidase_S1A	4	2.85714	0.0457859	GZMK, GZMA, GZMB, GZMH	140	118	20603	4.98862	0.999986	0.475775	0.455868
UP_SEQ_FEATURE	DISULFID:Interchain (with a heavy chain)	2	1.42857	0.0460511	IGHG2, IGKC	139	7	20562	42.2652	1	0.787802	0.761487
GOTERM_CC_DIRECT	GO:0071745~IgA immunoglobulin complex	2	1.42857	0.0461412	IGKC, IGHA1	139	7	20521	42.1809	0.999755	0.324834	0.298995
KEGG_PATHWAY	hsa05140:Leishmaniasis	3	2.14286	0.0467721	ITGB1, FCGR3A, JUN	40	77	8662	8.43701	0.998289	0.661532	0.64661
GOTERM_BP_DIRECT	GO:0051603~proteolysis involved in cellular protein catabolic process	3	2.14286	0.0480274	GZMA, GZMB, CTSW	136	50	19256	8.49529	1	0.72653	0.715352
GOTERM_BP_DIRECT	GO:0060267~positive regulation of respiratory burst	2	1.42857	0.0480627	IGHA1, JCHAIN	136	7	19256	40.4538	1	0.72653	0.715352
GOTERM_BP_DIRECT	GO:0043320~natural killer cell degranulation	2	1.42857	0.0480627	FCGR3A, NKG7	136	7	19256	40.4538	1	0.72653	0.715352
UP_SEQ_FEATURE	DISULFID:Redox-active	3	2.14286	0.0493334	P4HB, PDIA4, TXNDC5	139	53	20562	8.37329	1	0.814851	0.787633
KEGG_PATHWAY	hsa04623:Cytosolic DNA-sensing pathway	3	2.14286	0.053494	CXCL10, CCL5, CCL4	40	83	8662	7.82711	0.999333	0.661532	0.64661
GOTERM_CC_DIRECT	GO:0043235~receptor complex	5	3.57143	0.0543285	ITGB1, TGFBR3, CD8A, KLRD1, KLRC1	139	211	20521	3.49841	0.999946	0.367762	0.338508
KEGG_PATHWAY	hsa04062:Chemokine signaling pathway	4	2.85714	0.0547131	CX3CR1, CXCL10, CCL5, CCL4	40	192	8662	4.51146	0.999438	0.661532	0.64661
GOTERM_BP_DIRECT	GO:0001915~negative regulation of T cell mediated cytotoxicity	2	1.42857	0.054739	KLRD1, KLRC1	136	8	19256	35.3971	1	0.808645	0.796204
UP_KW_CELLULAR_COMPONENT	KW-0256~Endoplasmic reticulum	17	12.1429	0.0550309	XBP1, SSR4, CTSW, DDOST, PDIA4, HSP90B1, MYDGF, APOO, IFI27, MZB1, P4HB, CALR, PTGDS, PPIB, NUCB2, SEC11C, TXNDC5	137	1367	17910	1.62576	0.806308	0.265982	0.256811
UP_KW_DISEASE	KW-0913~Age-related macular degeneration	2	1.42857	0.0558488	CX3CR1, CST3	18	16	4749	32.9792	0.52626	0.58012	0.58012
GOTERM_BP_DIRECT	GO:0006915~apoptotic process	9	6.42857	0.0579071	MYDGF, XBP1, LGALS1, IFI27, GZMA, MZB1, PRF1, GZMB, GZMH	136	594	19256	2.14528	1	0.836436	0.823568
INTERPRO	IPR036249:Thioredoxin-like_sf	4	2.85714	0.0601173	CLIC3, P4HB, PDIA4, TXNDC5	140	132	20603	4.45952	1	0.598668	0.57362
GOTERM_BP_DIRECT	GO:0001788~antibody-dependent cellular cytotoxicity	2	1.42857	0.0613688	FCGR3A, IGHG1	136	9	19256	31.4641	1	0.867168	0.853827
UP_KW_LIGAND	KW-0106~Calcium	8	5.71429	0.0623124	ITGB1, SPON2, ANXA2, PRF1, MAN1A1, CALR, NUCB2, HSP90B1	27	973	6921	2.10757	0.619046	0.467343	0.467343
KEGG_PATHWAY	hsa04658:Th1 and Th2 cell differentiation	3	2.14286	0.0641746	JUN, TBX21, IL2RB	40	92	8662	7.06141	0.999852	0.681026	0.665665
GOTERM_CC_DIRECT	GO:0033018~sarcoplasmic reticulum lumen	2	1.42857	0.0652631	CALR, HSP90B1	139	10	20521	29.5266	0.999993	0.425419	0.391579
KEGG_PATHWAY	hsa04657:IL-17 signaling pathway	3	2.14286	0.0666395	CXCL10, JUN, HSP90B1	40	94	8662	6.91117	0.999896	0.681026	0.665665
GOTERM_BP_DIRECT	GO:0045785~positive regulation of cell adhesion	3	2.14286	0.0682974	ADGRG1, CCL5, P4HB	136	61	19256	6.96336	1	0.944539	0.930008
SMART	SM00199:SCY	3	2.14286	0.0704084	CXCL10, CCL5, CCL4	107	44	10690	6.81181	0.956692	0.605512	0.59143
KEGG_PATHWAY	hsa05417:Lipid and atherosclerosis	4	2.85714	0.0717648	XBP1, JUN, CCL5, HSP90B1	40	215	8662	4.02884	0.99995	0.681026	0.665665
GOTERM_CC_DIRECT	GO:0042101~T cell receptor complex	4	2.85714	0.0721193	TRGV2, TRDV2, CD8A, TRGV9	139	143	20521	4.1296	0.999998	0.453321	0.417262
UP_KW_MOLECULAR_FUNCTION	KW-0645~Protease	7	5	0.0761508	GZMK, GZMA, GZMB, CTSW, PRSS23, GZMH, SEC11C	65	552	11872	2.31616	0.966822	0.756185	0.756185
KEGG_PATHWAY	hsa05142:Chagas disease	3	2.14286	0.0768075	JUN, CCL5, CALR	40	102	8662	6.36912	0.999976	0.681026	0.665665
UP_KW_DOMAIN	KW-0676~Redox-active center	3	2.14286	0.0791067	P4HB, PDIA4, TXNDC5	127	54	14600	6.3867	0.773135	0.35598	0.336203
KEGG_PATHWAY	hsa04659:Th17 cell differentiation	3	2.14286	0.0847376	JUN, TBX21, IL2RB	40	108	8662	6.01528	0.999992	0.704381	0.688493
GOTERM_BP_DIRECT	GO:0002357~defense response to tumor cell	2	1.42857	0.0874296	ABI3, PRF1	136	13	19256	21.7828	1	1	0.986133
UP_KW_MOLECULAR_FUNCTION	KW-0202~Cytokine	4	2.85714	0.0879285	IL32, CXCL10, CCL5, CCL4	65	195	11872	3.74659	0.980891	0.756185	0.756185
UP_KW_DISEASE	KW-1065~Osteogenesis imperfecta	2	1.42857	0.0892492	P4HB, PPIB	18	26	4749	20.2949	0.703384	0.58012	0.58012
KEGG_PATHWAY	hsa04668:TNF signaling pathway	3	2.14286	0.0929078	CXCL10, JUN, CCL5	40	114	8662	5.69868	0.999998	0.726867	0.710471
UP_KW_BIOLOGICAL_PROCESS	KW-0395~Inflammatory response	5	3.57143	0.0948249	CX3CR1, CXCL10, CCL5, CCL4, NKG7	104	192	11447	2.86634	0.969406	0.663774	0.663774
GOTERM_BP_DIRECT	GO:0030433~ubiquitin-dependent ERAD pathway	3	2.14286	0.0973157	MAN1A1, CALR, HSP90B1	136	75	19256	5.66353	1	1	0.986133
